# A Natural-History Study of Reproductive Scaling and Clonality in Co-Occurring *Catopsis* Griesb

**DOI:** 10.64898/2026.08.12.742214

**Authors:** Joshua M. Felton, Kaelin T. Escalante, Kamille D. Mendez, Denver T. Cayetano, Chelsea D. Specht

**Author notes:** Author for correspondence: Joshua M. Felton.

## Abstract

Multi-species communities of epiphytic bromeliads are a defining component of Neotropical canopies, yet we have little knowledge of how closely related species differ in the balance struck among vegetative growth, clonal propagation, and sexual reproduction. We compared reproductive output, clonality, and sexual systems in sympatric populations of *Catopsis nutans* (Sw.) Griseb. and *Catopsis sessiliflora* (Ruiz & Pav.) Mez occupying citrus groves in central Belize, sampling 235 reproductively mature individuals across 138 host trees in nine groves. Reproductive output, measured as the count of reproductive structures per individual, was modeled with negative binomial generalized linear mixed models that accounted for vegetative size and host tree identity. All sampled *C. nutans* were hermaphroditic, whereas all *C. sessiliflora* were unisexual, representing a dioecious population. Reproductive output increased with vegetative size in both species, and the scaling relationship did not differ between them despite their differing sexual systems. After accounting for size, *C. sessiliflora* produced more reproductive structures and more connected pups than *C. nutans*, and we found no evidence of a trade-off between clonal and sexual output in both species. Within *C. sessiliflora*, staminate individuals produced more flowers than pistillate individuals across comparable sizes. Co-occurring *Catopsis* can differ markedly in baseline reproductive and clonal output while sharing a conserved scaling of output on vegetative size, offering a foundation for further comparisons of sex-specific reproductive allometry in bromeliads.
