## Supplementary material for "A Natural-History Study of Reproductive Scaling and Clonality in Co-Occurring *Catopsis* Griesb": Table S1 BRH vouchers

### Sheet: Sheet1
Collection number	Genus	Species	SpAuthor	Habitat	Collection date	Country	District	Locality Name	Lat	Long	Elevation	Elevation Units
Felton 81	Catopsis	sessiliflora	(Ruiz & Pav.) Mez	Epiphyte on Citrus × sinensis in cultivated grove; ca. 4.9m above ground.	19 Janurary 2026	Belize	Cayo	Caves Branch Valley	17.1559	-88.6933	73	m
Felton 80	Catopsis	sessiliflora	(Ruiz & Pav.) Mez	Epiphyte on Citrus × paradisi in cultivated grove; ca. 2.9m above ground.	19 Janurary 2026	Belize	Cayo	Caves Branch Valley	17.1559	-88.6933	73	m
Felton 79	Catopsis	sessiliflora	(Ruiz & Pav.) Mez	Epiphyte on Citrus × paradisi in cultivated grove; ca. 4.1m above ground.	19 Janurary 2026	Belize	Cayo	Caves Branch Valley	17.1564	-88.6959	71	m
Felton 78	Catopsis	sessiliflora	(Ruiz & Pav.) Mez	Epiphyte on Citrus × paradisi in cultivated grove; ca. 4.5m above ground.	19 Janurary 2026	Belize	Cayo	Caves Branch Valley	17.1555	-88.6937	76	m
Felton 73	Catopsis	sessiliflora	(Ruiz & Pav.) Mez	Epiphyte on Citrus × paradisi in cultivated grove; ca. 4.1m above ground.	19 Janurary 2026	Belize	Cayo	Caves Branch Valley	17.1555	-88.6937	76	m
Felton 66	Catopsis	sessiliflora	(Ruiz & Pav.) Mez	Epiphyte on Citrus × paradisi in cultivated grove; ca. 3.4m above ground.	19 Janurary 2026	Belize	Cayo	Caves Branch Valley	17.158	-88.6916	70	m
Felton 64	Catopsis	sessiliflora	(Ruiz & Pav.) Mez	Epiphyte on Citrus × paradisi in cultivated grove; ca. 2.8m above ground.	19 Janurary 2026	Belize	Cayo	Caves Branch Valley	17.1564	-88.6964	70	m
Felton 61	Catopsis	sessiliflora	(Ruiz & Pav.) Mez	Epiphyte on Citrus × paradisi in cultivated grove; ca. 3.3m above ground.	19 Janurary 2026	Belize	Cayo	Caves Branch Valley	17.1576	-88.6928	71	m
Felton 59	Catopsis	sessiliflora	(Ruiz & Pav.) Mez	Epiphyte on Citrus × paradisi in cultivated grove; ca. 3.6m above ground.	19 Janurary 2026	Belize	Cayo	Caves Branch Valley	17.1559	-88.6933	73	m
Felton 58	Catopsis	sessiliflora	(Ruiz & Pav.) Mez	Epiphyte on Citrus × paradisi in cultivated grove; ca. 5.3m above ground.	19 January 2026	Belize	Cayo	Caves Branch Valley	17.1544	-88.6939	73	m
Felton 56	Catopsis	sessiliflora	(Ruiz & Pav.) Mez	Epiphyte on Citrus × sinensis in cultivated grove; ca. 3.3m above ground.	19 January 2026	Belize	Cayo	Caves Branch Valley	17.1653	-88.6894	66	m
Felton 56	Catopsis	sessiliflora	(Ruiz & Pav.) Mez	Epiphyte on Citrus × paradisi in cultivated grove; ca. 5.4m above ground.	19 January 2026	Belize	Cayo	Caves Branch Valley	17.1567	-88.6951	71	m
Felton 51	Catopsis	sessiliflora	(Ruiz & Pav.) Mez	Epiphyte on Citrus × sinensis in cultivated grove; ca. 3.2m above ground.	19 January 2026	Belize	Cayo	Caves Branch Valley	17.165	-88.6893	65	m
Felton 50	Catopsis	sessiliflora	(Ruiz & Pav.) Mez	Epiphyte on Citrus × sinensis in cultivated grove; ca. 2m above ground.	19 January 2026	Belize	Cayo	Caves Branch Valley	17.165	-88.6893	65	m
Felton 49	Catopsis	sessiliflora	(Ruiz & Pav.) Mez	Epiphyte on Citrus × paradisi in cultivated grove; ca. 3.5m above ground.	19 January 2026	Belize	Cayo	Caves Branch Valley	17.1546	-88.6936	74	m
Felton 39	Catopsis	sessiliflora	(Ruiz & Pav.) Mez	Epiphyte on Citrus × paradisi in cultivated grove; ca. 3.5m above ground.	19 January 2026	Belize	Cayo	Caves Branch Valley	17.1546	-88.6936	74	m
Felton 31	Catopsis	sessiliflora	(Ruiz & Pav.) Mez	Epiphyte on Citrus × sinensis in cultivated grove; ca. 2.8m above ground.	19 January 2026	Belize	Cayo	Caves Branch Valley	17.165	-88.6893	65	m
Felton 30	Catopsis	sessiliflora	(Ruiz & Pav.) Mez	Epiphyte on Citrus × sinensis in cultivated grove; ca. 2.7m above ground.	19 January 2026	Belize	Cayo	Caves Branch Valley	17.165	-88.6893	65	m
Felton 85	Catopsis	nutans	(Sw.) Griseb.	Epiphyte on Citrus × paradisi in cultivated grove; ca. 5.6m above ground.	19 January 2026	Belize	Cayo	Caves Branch Valley	17.1567	-88.6951	71	m
Felton 74	Catopsis	nutans	(Sw.) Griseb.	Epiphyte on Citrus × paradisi in cultivated grove; ca. 1.3m above ground.	19 January 2026	Belize	Cayo	Caves Branch Valley	17.1546	-88.6936	74	m
Felton 72	Catopsis	nutans	(Sw.) Griseb.	Epiphyte on Citrus × paradisi in cultivated grove; ca. 5.2m above ground.	19 January 2026	Belize	Cayo	Caves Branch Valley	17.1568	-88.6951	71	m
Felton 71	Catopsis	nutans	(Sw.) Griseb.	Epiphyte on Citrus × paradisi in cultivated grove; ca. 1.2m above ground.	19 January 2026	Belize	Cayo	Caves Branch Valley	17.1546	-88.6936	74	m
Felton 68	Catopsis	nutans	(Sw.) Griseb.	Epiphyte on Citrus × sinensis in cultivated grove; ca. 2.1m above ground.	19 January 2026	Belize	Cayo	Caves Branch Valley	17.165	-88.6893	65	m
Felton 67	Catopsis	nutans	(Sw.) Griseb.	Epiphyte on Citrus × paradisi in cultivated grove; ca. 4.5m above ground.	19 January 2026	Belize	Cayo	Caves Branch Valley	17.1567	-88.6951	71	m
Felton 62	Catopsis	nutans	(Sw.) Griseb.	Epiphyte on Citrus × paradisi in cultivated grove; ca. 3.3m above ground.	19 January 2026	Belize	Cayo	Caves Branch Valley	17.1546	-88.6936	74	m
Felton 55	Catopsis	nutans	(Sw.) Griseb.	Epiphyte on Citrus × paradisi in cultivated grove; ca. 4.6m above ground.	19 January 2026	Belize	Cayo	Caves Branch Valley	17.1559	-88.6935	75	m
Felton 54	Catopsis	nutans	(Sw.) Griseb.	Epiphyte on Citrus × paradisi in cultivated grove; ca. 4.3m above ground.	19 January 2026	Belize	Cayo	Caves Branch Valley	17.1559	-88.6935	75	m
Felton 53	Catopsis	nutans	(Sw.) Griseb.	Epiphyte on Citrus × paradisi in cultivated grove; ca. 3.5m above ground.	19 January 2026	Belize	Cayo	Caves Branch Valley	17.1559	-88.6935	75	m
Felton 48	Catopsis	nutans	(Sw.) Griseb.	Epiphyte on Citrus × paradisi in cultivated grove; ca. 3.5m above ground.	19 January 2026	Belize	Cayo	Caves Branch Valley	17.165	-88.6893	67	m
Felton 47	Catopsis	nutans	(Sw.) Griseb.	Epiphyte on Citrus × sinensis in cultivated grove; ca. 3.1m above ground.	19 January 2026	Belize	Cayo	Caves Branch Valley	17.165	-88.6893	67	m
